# Single-cell RNA Sequencing Analysis of Sputum Cell Transcriptomes Reveals Pathways and Communication Networks That Contribute to the Pathogenesis of Asthma

**DOI:** 10.1101/2025.03.31.646405

**Authors:** Xiting Yan, Qing Liu, Taylor Adams, Jonas Schupp, Sihan Li, Stark Huang, Nicole Grant, Gabriella Wilson, Jose Gomez, Lauren Cohn, Naftali Kaminski, Scott T. Weiss, Kelan Tantisira, Geoffrey L Chupp

## Abstract

**Background:** Asthma is driven by complex interactions amongst structural airway cells, cells of the immune system, and the environmental. While sputum cell characterization has been instrumental in studying asthma pathogenesis and refining treatment strategies, the nuances of cellular transcriptomes and intercellular communication in asthmatic sputum remain poorly understood.

**Methods:** We employed single-cell RNA sequencing to analyze cells isolated form the sputum from 16 asthma patients and 8 non-asthmatic controls. Cell identities were established using curated marker genes and SingleR annotation. We compared cell-specific gene expression and communication networks between asthmatic and control groups, correlating findings with distinct pathways that were dysregulated in asthma.

**Findings:** 37,565 cellular transcriptomes were captured and analyzed. 15 distinct cell populations were identified, including various macrophages, monocytes, dendritic cells, and lymphocytes, along with rare cell types such as mast cells, innate lymphoid cells, bronchial epithelial cells, and eosinophils. Intercellular communication analysis indicated heightened signaling activity in asthma compared to controls, particularly in CD4+ T cells and dendritic cells which exhibited the most significant increases in RNA expression of outgoing signaling molecules. Notably, the ADAM12-SDC4 and CCL22-CCR4 ligand-receptor pathways demonstrated the strongest shifts between asthma and control subjects, particularly between dendritic cells and CD4 lymphocytes.

**Interpretation:** SC RNA seq profiling the asthma cellular transcriptome analysis of sputum highlights both innate and adaptive immune mechanisms that are significantly amplified in asthma. The elevated expression of ADAM12-SCD4 and CCL22-CC4 point to their critical role in asthma pathogenesis, suggesting potential avenues for targeted therapies and improved management of this chronic condition.

**Research in context:** *Evidence Before This Study:* Asthma is a chronic inflammatory disease of the airways driven by intricate interactions between airway structural and immune cells. Previous transcriptomic studies have focused on bulk RNA samples from the airway, leaving significant gaps in our understanding of the cellular dynamics that characterize the disease.

*Added Value of This Study:* This study pioneers the use of single-cell RNA sequencing on sputum samples from patients with asthma, revealing a detailed landscape of cell phenotypes and dynamic communication patterns that distinguish asthmatic individuals from those without the disease. Notably, heightened intercellular communication was observed in asthma, particularly between CD4+ T cells and dendritic cells, confirming that there is a robust network of interactions between immune and structural cells. The notable increase of ADAM12-CCR4 communication from dendritic cells to other cell populations further emphasizes the dysregulation present in asthma.

*Implications of All Available Evidence:* Our transcriptomic profiling illuminates distinct and amplified communication pathways involving CD4+ T cells and dendritic cells, aligning with established paradigms of both adaptive and innate immune responses in asthma pathogenesis. The identification of ADAM12 and CCR4 pathway dysregulation adds a critical layer to our understanding of the molecular mechanisms underpinning asthma, paving the way for potential therapeutic targets and personalized treatment strategies. Single cell profiling of the sputum has the capacity to characterize the breadth of cellular phenotypes, their functional status, and the communication in the airway at a level not previously attainable.
