## Supplementary Table S1 for "Single-cell RNA Sequencing Analysis of Sputum Cell Transcriptomes Reveals Pathways and Communication Networks That Contribute to the Pathogenesis of Asthma"

### Sheet: TableS1_sequencing_table
sample_names	Estimated Number of Cells	Mean Reads per Cell	Median Genes per Cell	Number of Reads	Valid Barcodes	Sequencing Saturation	Q30 Bases in Barcode	Q30 Bases in RNA Read	Q30 Bases in Sample Index	Q30 Bases in UMI	Reads Mapped to Genome	Reads Mapped Confidently to Genome	Reads Mapped Confidently to Intergenic Regions	Reads Mapped Confidently to Intronic Regions	Reads Mapped Confidently to Exonic Regions	Reads Mapped Confidently to Transcriptome	Reads Mapped Antisense to Gene	Fraction Reads in Cells	Total Genes Detected	Median UMI Counts per Cell
GCQL10-10	682	97089	675	66214836	0.979	0.957	0.929	0.731	0.867	0.928	0.905	0.88	0.037	0.116	0.727	0.692	0.009	0.823	14167	1598
GCQL10-11	1304	37774	479	49258332	0.979	0.923	0.928	0.751	0.879	0.927	0.908	0.881	0.045	0.128	0.709	0.67	0.011	0.842	14346	947
GCQL10-12D	2490	20417	1304	50839492	0.981	0.615	0.978	0.881	0.974	0.979	0.922	0.901	0.038	0.115	0.748	0.711	0.007	0.877	16423	4402
GCQL10-12	1375	70175	352	96490713	0.983	0.973	0.975	0.849	0.966	0.975	0.924	0.897	0.038	0.119	0.74	0.701	0.009	0.837	13718	612
GCQL10-13	1386	44991	62	62357670	0.96	0.942	0.975	0.857	0.97	0.977	0.905	0.88	0.118	0.14	0.621	0.543	0.064	0.343	9762	123
GCQL10-14D	1074	47664	1736	51191175	0.982	0.626	0.978	0.875	0.974	0.979	0.935	0.915	0.041	0.114	0.759	0.726	0.007	0.817	16220	7194
GCQL10-14	1116	48290	1467	53892698	0.977	0.693	0.976	0.854	0.958	0.977	0.932	0.912	0.036	0.121	0.756	0.72	0.007	0.839	16848	6176
GCQL10-15	1442	44605	1586	64320822	0.983	0.762	0.977	0.867	0.965	0.978	0.959	0.942	0.021	0.087	0.834	0.8	0.007	0.892	15902	6987
GCQL10-16D	303	181141	1205	54885803	0.982	0.92	0.978	0.865	0.972	0.979	0.949	0.932	0.051	0.107	0.775	0.744	0.007	0.706	14465	3869
GCQL10-16	286	672351	1146	192292503	0.966	0.965	0.971	0.772	0.963	0.972	0.782	0.758	0.04	0.096	0.622	0.578	0.016	0.731	14623	3313
GCQL10-17D	1078	82191	890	88602773	0.979	0.843	0.988	0.729	0.918	0.987	0.67	0.647	0.049	0.112	0.486	0.458	0.008	0.709	15407	2066
GCQL10-17	397	124452	934	49407723	0.981	0.863	0.989	0.852	0.984	0.988	0.937	0.911	0.066	0.129	0.716	0.682	0.009	0.639	13811	2693
GCQL10-18D	607	124163	635	75367532	0.981	0.909	0.988	0.75	0.92	0.987	0.627	0.592	0.049	0.119	0.424	0.399	0.007	0.628	12888	1181
GCQL10-19D	366	182880	756	66934247	0.969	0.857	0.986	0.722	0.892	0.984	0.649	0.621	0.083	0.167	0.371	0.349	0.008	0.593	13757	1738
GCQL10-20D	1080	58969	739	63687594	0.977	0.843	0.987	0.701	0.914	0.985	0.809	0.78	0.061	0.151	0.568	0.538	0.011	0.63	15108	1757
GCQL10-21D	1787	36395	1846	65039469	0.982	0.599	0.989	0.742	0.922	0.987	0.911	0.882	0.053	0.197	0.632	0.599	0.008	0.874	18069	5997
GCQL10-22D	325	271816	889	88340302	0.977	0.896	0.989	0.75	0.923	0.987	0.59	0.552	0.052	0.097	0.404	0.385	0.005	0.569	13501	1987
GCQL10-23	1212	75934	703	92032383	0.982	0.828	0.989	0.754	0.924	0.988	0.865	0.843	0.035	0.108	0.699	0.655	0.015	0.513	16444	1560
GCQL10-24	2503	32023	736	80154753	0.983	0.888	0.989	0.755	0.932	0.987	0.899	0.88	0.031	0.113	0.736	0.696	0.008	0.851	15123	1699
GCQL10-4D	1523	31994	1385	48727101	0.98	0.605	0.978	0.896	0.974	0.979	0.941	0.92	0.047	0.148	0.724	0.689	0.009	0.802	16773	4886
gcql10-4	1141	84481	1067	96393688	0.979	0.9	0.963	0.812	0.966	0.97	0.916	0.889	0.041	0.174	0.674	0.637	0.012	0.844	16300	2772
GCQL10-5D	949	55506	1466	52675203	0.979	0.717	0.978	0.866	0.972	0.979	0.929	0.904	0.063	0.162	0.68	0.647	0.009	0.79	16229	5142
gcql10-5	1452	73584	1792	106845327	0.984	0.819	0.962	0.804	0.961	0.968	0.93	0.907	0.034	0.115	0.758	0.723	0.007	0.861	17276	6562
gcql10-6	598	156448	1369	93556353	0.982	0.877	0.963	0.804	0.962	0.969	0.882	0.857	0.042	0.139	0.675	0.643	0.011	0.752	16020	4544
GCQL10-7	378	241235	739	91187021	0.964	0.917	0.929	0.741	0.878	0.928	0.807	0.773	0.057	0.138	0.578	0.548	0.011	0.617	15087	1912
GCQL10-8D	2543	20290	1861	51599436	0.981	0.404	0.977	0.887	0.97	0.978	0.949	0.931	0.027	0.103	0.801	0.763	0.008	0.865	16613	7577
GCQL10-8	2041	50123	2639	102302763	0.981	0.533	0.929	0.69	0.835	0.927	0.867	0.841	0.029	0.086	0.726	0.695	0.005	0.874	17875	13120
GCQL10-9D	2948	16942	1036	49947698	0.981	0.647	0.978	0.882	0.975	0.979	0.929	0.908	0.035	0.105	0.768	0.732	0.008	0.886	16240	3505
GCQL10-9	919	63334	1935	58204659	0.974	0.678	0.927	0.728	0.882	0.926	0.873	0.85	0.041	0.126	0.683	0.652	0.007	0.818	17438	8834
