## Supplementary Table S2 for "Single-cell RNA Sequencing Analysis of Sputum Cell Transcriptomes Reveals Pathways and Communication Networks That Contribute to the Pathogenesis of Asthma"

### Sheet: refined_celltypes
	Total # of Cells	Total # of Cells in Asthma	Total # of Cells in Control	Total # of subjects in Asthma	Total number of subjects in Control	Median # of Cells/Subject in Asthma	Median # of Cells/Subject in Control	Min # of Cells/Subject in Asthma	Max # of Cells/Subject in Asthma	Min # of Cells/Subject in Control	Max # of Cells/Subject in Control
Macrophage_Alveolar	21010	9465	11545	16	8	290.5	1009.5	5	2764	472	3989
Macrophage_Mature	2099	1229	870	16	8	32.5	113	1	374	3	177
T_Cytotoxic	751	333	418	13	8	9	18.5	2	89	1	256
T	1771	992	779	15	8	21	52.5	1	383	12	293
Macrophage_Immature	2830	1481	1349	16	8	66.5	124.5	3	471	22	472
Monocyte	4571	2462	2109	16	8	133	245.5	28	469	16	606
DC_Assorted	1675	864	811	16	8	35.5	49.5	2	196	20	364
T_Regulatory	125	75	50	8	6	10.5	6	2	17	1	24
B	488	349	139	15	8	11	16	1	108	4	41
ILC_Assorted	134	64	70	8	6	5	10.5	2	23	1	28
DC_Langerhans	101	62	39	13	5	2	5	1	16	1	17
Mast	31	26	5	9	3	1	2	1	8	1	2
AirwayEpithelial_Assortment	76	71	5	11	4	4	1	1	35	1	2
pDC	67	41	26	10	7	3	3	1	11	1	11
Assorted_Epithelial	365	248	117	16	8	3.5	15.5	1	113	3	26
B_Plasma	100	3	97	2	2	1.5	48.5	1	2	1	96
